# Seasonal and comparative evidence of adaptive gene expression in mammalian brain size plasticity

**DOI:** 10.1101/2024.06.18.599531

**Authors:** William R. Thomas, Troy Richter, Erin T. O’Neil, Cecilia Baldoni, Angelique P. Corthals, Dominik von Elverfeldt, John Nieland, Dina K. N. Dechmann, Richard G. Hunter, Liliana M. Dávalos

## Abstract

Contrasting almost all other mammalian wintering strategies, Eurasian common shrews, *Sorex araneus*, endure winter by shrinking their brain, skull, and most organs, only to then regrow to breeding size the following spring. How such tiny mammals achieve this unique brain size plasticity while maintaining activity through the winter remains unknown. To discover potential adaptations underlying this trait, we analyzed seasonal differential expression in the shrew hypothalamus, a brain region that both regulates metabolic homeostasis and drastically changes size, and compared hypothalamus expression across species. We discovered seasonal variation in suites of genes involved in energy homeostasis and apoptosis, shrew-specific upregulation of genes involved in the development of the hypothalamic blood brain barrier and calcium signaling, as well as overlapping seasonal and comparative gene expression divergence in genes implicated in the development and progression of human neurological and metabolic disorders, including *CCDC22*. With high metabolic rates and facing harsh winter conditions, *Sorex araneus* have evolved both adaptive and plastic mechanisms to sense and regulate their energy budget. Many of these expression changes mirrored those identified in human neurological and metabolic disease, highlighting the interactions between metabolic homeostasis, brain size plasticity, and longevity.
