## Supplemental Table 1 for "Seasonal and comparative evidence of adaptive gene expression in mammalian brain size plasticity"

### Sheet: Adult_Table
Species	Individ	Age	Sex	Seq	Sample_ID	PeptideRef	TranscriptomeRef	CDNA_file	Male_SM (days)	Female_SM	Reproductive	Tissue_type	Notes	Reads_prefilt	Reads_postfilt	Mapping_Rate
macaca_mulatta	1	6yo	female	Paired	SRR10334377	Macaca_mulatta.Mmul_10.pep.all.fa	Macaca_mulatta.Mmul_10.104.gtf.gz	Macaca_mulatta.Mmul_10.cdna.all.fa	2007	1231	yes	Hypothalamus	NA	18194713	17868773	59.8
macaca_mulatta	2	6yo	male	Paired	SRR10334376	Macaca_mulatta.Mmul_10.pep.all.fa	Macaca_mulatta.Mmul_10.104.gtf.gz	Macaca_mulatta.Mmul_10.cdna.all.fa	2007	1231	yes	Hypothalamus	NA	16265535	15960911	56.9
macaca_mulatta	3	6yo	female	Paired	SRR10334375	Macaca_mulatta.Mmul_10.pep.all.fa	Macaca_mulatta.Mmul_10.104.gtf.gz	Macaca_mulatta.Mmul_10.cdna.all.fa	2007	1231	yes	Hypothalamus	NA	16749827	16476141	58.3
macaca_mulatta	4	5yo	male	Paired	SRR10334373	Macaca_mulatta.Mmul_10.pep.all.fa	Macaca_mulatta.Mmul_10.104.gtf.gz	Macaca_mulatta.Mmul_10.cdna.all.fa	2007	1231	yes	Hypothalamus	NA	22791693	22485951	60.7
macaca_mulatta	5	24yo	female	Paired	SRR10334372	Macaca_mulatta.Mmul_10.pep.all.fa	Macaca_mulatta.Mmul_10.104.gtf.gz	Macaca_mulatta.Mmul_10.cdna.all.fa	2007	1231	yes	Hypothalamus	NA	16416975	16291798	62.6
macaca_mulatta	6	16o	female	Paired	SRR10334371	Macaca_mulatta.Mmul_10.pep.all.fa	Macaca_mulatta.Mmul_10.104.gtf.gz	Macaca_mulatta.Mmul_10.cdna.all.fa	2007	1231	yes	Hypothalamus	NA	20613770	20413424	61.8
macaca_mulatta	7	17yo	female	Paired	SRR10334370	Macaca_mulatta.Mmul_10.pep.all.fa	Macaca_mulatta.Mmul_10.104.gtf.gz	Macaca_mulatta.Mmul_10.cdna.all.fa	2007	1231	yes	Hypothalamus	NA	17095353	16862667	61
cavia_porcellus	1	.95yo	female	Single	SRR5516115	Cavia_porcellus.Cavpor3.0.pep.all.fa	Cavia_porcellus.Cavpor3.0.104.gtf.gz	Cavia_porcellus.Cavpor3.0.cdna.all.fa	77	74	yes	Hypothalamus	breeder	26579106	25903258	64.4
cavia_porcellus	2	.95yo	female	Single	SRR5516118	Cavia_porcellus.Cavpor3.0.pep.all.fa	Cavia_porcellus.Cavpor3.0.104.gtf.gz	Cavia_porcellus.Cavpor3.0.cdna.all.fa	77	74	yes	Hypothalamus	breeder	26845473	26278894	63.7
cavia_porcellus	3	.95yo	female	Single	SRR5516121	Cavia_porcellus.Cavpor3.0.pep.all.fa	Cavia_porcellus.Cavpor3.0.104.gtf.gz	Cavia_porcellus.Cavpor3.0.cdna.all.fa	77	74	yes	Hypothalamus	non-breeder	27141981	26428904	63.4
cavia_porcellus	4	.95yo	female	Single	SRR5516123	Cavia_porcellus.Cavpor3.0.pep.all.fa	Cavia_porcellus.Cavpor3.0.104.gtf.gz	Cavia_porcellus.Cavpor3.0.cdna.all.fa	77	74	yes	Hypothalamus	non-breeder	27227560	26628833	64.5
cavia_porcellus	5	0.74yo	male	Single	SRR5516126	Cavia_porcellus.Cavpor3.0.pep.all.fa	Cavia_porcellus.Cavpor3.0.104.gtf.gz	Cavia_porcellus.Cavpor3.0.cdna.all.fa	77	74	yes	Hypothalamus	breeder	25370757	24804278	65.2
cavia_porcellus	6	0.74yo	male	Single	SRR5516128	Cavia_porcellus.Cavpor3.0.pep.all.fa	Cavia_porcellus.Cavpor3.0.104.gtf.gz	Cavia_porcellus.Cavpor3.0.cdna.all.fa	77	74	yes	Hypothalamus	breeder	26680660	26047703	65
cavia_porcellus	7	0.74yo	male	Single	SRR5516131	Cavia_porcellus.Cavpor3.0.pep.all.fa	Cavia_porcellus.Cavpor3.0.104.gtf.gz	Cavia_porcellus.Cavpor3.0.cdna.all.fa	77	74	yes	Hypothalamus	non-breeder	24639433	24100361	63.5
cavia_porcellus	8	0.74yo	male	Single	SRR5516132	Cavia_porcellus.Cavpor3.0.pep.all.fa	Cavia_porcellus.Cavpor3.0.104.gtf.gz	Cavia_porcellus.Cavpor3.0.cdna.all.fa	77	74	yes	Hypothalamus	non-breeder	28812384	28223415	64.8
papio_anubis	1	5-6yo	male	Single	SRR5570209	Papio_anubis.Panu_3.0.pep.all.fa	Papio_anubis.Panu_3.0.104.gtf.gz	Papio_anubis.Panu_3.0.cdna.all.fa	1782	1514	yes	Lateral hypothalamus	Removed; low mapping	26017822	24453359	18.4
papio_anubis	2	5-6yo	male	Single	SRR5570210	Papio_anubis.Panu_3.0.pep.all.fa	Papio_anubis.Panu_3.0.104.gtf.gz	Papio_anubis.Panu_3.0.cdna.all.fa	1782	1514	yes	Lateral hypothalamus	Removed; low mapping	24532383	23129718	15.1
papio_anubis	3	5-6yo	male	Single	SRR5570211	Papio_anubis.Panu_3.0.pep.all.fa	Papio_anubis.Panu_3.0.104.gtf.gz	Papio_anubis.Panu_3.0.cdna.all.fa	1782	1514	yes	Lateral hypothalamus	Removed; low mapping	24271731	22742347	18.2
papio_anubis	4	5-6yo	male	Single	SRR5570212	Papio_anubis.Panu_3.0.pep.all.fa	Papio_anubis.Panu_3.0.104.gtf.gz	Papio_anubis.Panu_3.0.cdna.all.fa	1782	1514	yes	Lateral hypothalamus	Removed; low mapping	11847405	11399000	9.5
papio_anubis	5	5-6yo	male	Single	SRR5570213	Papio_anubis.Panu_3.0.pep.all.fa	Papio_anubis.Panu_3.0.104.gtf.gz	Papio_anubis.Panu_3.0.cdna.all.fa	1782	1514	yes	Lateral hypothalamus	Removed; low mapping	33010080	31281017	17.5
papio_anubis	6	5-6yo	male	Single	SRR5570214	Papio_anubis.Panu_3.0.pep.all.fa	Papio_anubis.Panu_3.0.104.gtf.gz	Papio_anubis.Panu_3.0.cdna.all.fa	1782	1514	yes	Lateral hypothalamus	Removed; low mapping	17217740	16396928	16.6
papio_anubis	7	5-6yo	male	Single	SRR5570215	Papio_anubis.Panu_3.0.pep.all.fa	Papio_anubis.Panu_3.0.104.gtf.gz	Papio_anubis.Panu_3.0.cdna.all.fa	1782	1514	yes	Lateral hypothalamus	Removed; low mapping	18288389	16669039	14.8
papio_anubis	8	5-6yo	male	Single	SRR5570216	Papio_anubis.Panu_3.0.pep.all.fa	Papio_anubis.Panu_3.0.104.gtf.gz	Papio_anubis.Panu_3.0.cdna.all.fa	1782	1514	yes	Lateral hypothalamus	Removed; low mapping	30120105	28785116	23.7
pan_troglodytes	1	28yp	male	Paired	SRR8750645	Pan_troglodytes.Pan_tro_3.0.pep.all.fa	Pan_troglodytes.Pan_tro_3.0.104.gtf.gz	Pan_troglodytes.Pan_tro_3.0.cdna.all.fa	2920	3376	yes	Hypothalamus	NA	17056434	16913714	70.9
pan_troglodytes	2	31yo	female	Paired	SRR8750677	Pan_troglodytes.Pan_tro_3.0.pep.all.fa	Pan_troglodytes.Pan_tro_3.0.104.gtf.gz	Pan_troglodytes.Pan_tro_3.0.cdna.all.fa	2920	3376	yes	Hypothalamus	NA	19782279	19595475	72.2
pan_troglodytes	3	45yo	female	Paired	SRR8750709	Pan_troglodytes.Pan_tro_3.0.pep.all.fa	Pan_troglodytes.Pan_tro_3.0.104.gtf.gz	Pan_troglodytes.Pan_tro_3.0.cdna.all.fa	2920	3376	yes	Hypothalamus	NA	17606008	17449734	71.8
homo_sapiens	1	62yo	male	Paired	SRR8750789	Homo_sapiens.GRCh38.pep.all.fa	Homo_sapiens.GRCh38.104.gtf.gz	Homo_sapiens.GRCh38.cdna.all.fa.gz	5110	4745	yes	Hypothalamus	NA	81039212	80080465	76.9
homo_sapiens	2	61yo	female	Paired	SRR8750790	Homo_sapiens.GRCh38.pep.all.fa	Homo_sapiens.GRCh38.104.gtf.gz	Homo_sapiens.GRCh38.cdna.all.fa.gz	5110	4745	yes	Hypothalamus	NA	70103329	69187511	67.3
homo_sapiens	3	34yo	female	Paired	SRR8750791	Homo_sapiens.GRCh38.pep.all.fa	Homo_sapiens.GRCh38.104.gtf.gz	Homo_sapiens.GRCh38.cdna.all.fa.gz	5110	4745	yes	Hypothalamus	NA	60884948	59957783	71.6
homo_sapiens	4	34yo	male	Paired	SRR8750792	Homo_sapiens.GRCh38.pep.all.fa	Homo_sapiens.GRCh38.104.gtf.gz	Homo_sapiens.GRCh38.cdna.all.fa.gz	5110	4745	yes	Hypothalamus	NA	60869364	59855816	64.8
heterochpalus_glaber	1	2.4yo	female	Single	SRR5517308	Heterocephalus_glaber_male.HetGla_1.0.pep.all.fa	Heterocephalus_glaber_male.HetGla_1.0.104.gtf.gz	Heterocephalus_glaber_male.HetGla_1.0.cdna.all.fa	NA	228	yes	Hypothalamus	non-breeder	24283501	23688440	52.4
heterochpalus_glaber	2	3.7yo	female	Single	SRR5517314	Heterocephalus_glaber_male.HetGla_1.0.pep.all.fa	Heterocephalus_glaber_male.HetGla_1.0.104.gtf.gz	Heterocephalus_glaber_male.HetGla_1.0.cdna.all.fa	NA	228	yes	Hypothalamus	breeder	23282968	22675339	52.3
heterochpalus_glaber	3	2.7yo	male	Single	SRR5517326	Heterocephalus_glaber_male.HetGla_1.0.pep.all.fa	Heterocephalus_glaber_male.HetGla_1.0.104.gtf.gz	Heterocephalus_glaber_male.HetGla_1.0.cdna.all.fa	NA	228	yes	Hypothalamus	non-breeder	23876299	23332224	53.4
heterochpalus_glaber	4	3.1yo	female	Single	SRR5517342	Heterocephalus_glaber_male.HetGla_1.0.pep.all.fa	Heterocephalus_glaber_male.HetGla_1.0.104.gtf.gz	Heterocephalus_glaber_male.HetGla_1.0.cdna.all.fa	NA	228	yes	Hypothalamus	non-breeder	25360180	24748470	53.2
heterochpalus_glaber	5	3.3yo	female	Single	SRR5517351	Heterocephalus_glaber_male.HetGla_1.0.pep.all.fa	Heterocephalus_glaber_male.HetGla_1.0.104.gtf.gz	Heterocephalus_glaber_male.HetGla_1.0.cdna.all.fa	NA	228	yes	Hypothalamus	breeder	25393812	24722715	54.7
heterochpalus_glaber	6	2.9yo	male	Single	SRR5517359	Heterocephalus_glaber_male.HetGla_1.0.pep.all.fa	Heterocephalus_glaber_male.HetGla_1.0.104.gtf.gz	Heterocephalus_glaber_male.HetGla_1.0.cdna.all.fa	NA	228	yes	Hypothalamus	breeder	33341157	32495161	54.5
ictidomys_tridecemlineatus	1	~1yo	female	Paired	SRR6293978	Ictidomys_tridecemlineatus.SpeTri2.0.pep.all.fa	Ictidomys_tridecemlineatus.SpeTri2.0.104.gtf.gz	Ictidomys_tridecemlineatus.SpeTri2.0.cdna.all.fa	225	354	yes	Hypothalamus	summer active, look to be kept ~ 1 year before experiment	42810368	42062374	68.2
ictidomys_tridecemlineatus	2	~1yo	female	Paired	SRR6293979	Ictidomys_tridecemlineatus.SpeTri2.0.pep.all.fa	Ictidomys_tridecemlineatus.SpeTri2.0.104.gtf.gz	Ictidomys_tridecemlineatus.SpeTri2.0.cdna.all.fa	225	354	yes	Hypothalamus	summer active, look to be kept ~ 1 year before experiment	50381962	49508720	68.6
ictidomys_tridecemlineatus	3	~1yo	male	Paired	SRR6293980	Ictidomys_tridecemlineatus.SpeTri2.0.pep.all.fa	Ictidomys_tridecemlineatus.SpeTri2.0.104.gtf.gz	Ictidomys_tridecemlineatus.SpeTri2.0.cdna.all.fa	225	354	yes	Hypothalamus	summer active, look to be kept ~ 1 year before experiment	49671382	48653206	69.1
ictidomys_tridecemlineatus	4	~1yo	male	Paired	SRR6293981	Ictidomys_tridecemlineatus.SpeTri2.0.pep.all.fa	Ictidomys_tridecemlineatus.SpeTri2.0.104.gtf.gz	Ictidomys_tridecemlineatus.SpeTri2.0.cdna.all.fa	225	354	yes	Hypothalamus	summer active, look to be kept ~ 1 year before experiment	58786854	57756316	69.2
ictidomys_tridecemlineatus	5	~1yo	female	Paired	SRR6293982	Ictidomys_tridecemlineatus.SpeTri2.0.pep.all.fa	Ictidomys_tridecemlineatus.SpeTri2.0.104.gtf.gz	Ictidomys_tridecemlineatus.SpeTri2.0.cdna.all.fa	225	354	yes	Hypothalamus	summer active, look to be kept ~ 1 year before experiment	47646014	46815318	68.2
fukomys_mechowii	1	3.6o	male	Single	ERR2928440	Fukomys_damarensis.DMR_v1.0.pep.all.fa	Fukomys_damarensis.DMR_v1.0.104.gtf.gz	Fukomys_damarensis.DMR_v1.0.cdna.all.fa	547	547	yes	Hypothalamus	non-breeder	32042123	30831500	44
fukomys_mechowii	2	3.1yo	male	Single	ERR2928435	Fukomys_damarensis.DMR_v1.0.pep.all.fa	Fukomys_damarensis.DMR_v1.0.104.gtf.gz	Fukomys_damarensis.DMR_v1.0.cdna.all.fa	547	547	yes	Hypothalamus	non-breeder	27977791	26357466	44.2
fukomys_mechowii	3	4.5yo	female	Single	ERR2928431	Fukomys_damarensis.DMR_v1.0.pep.all.fa	Fukomys_damarensis.DMR_v1.0.104.gtf.gz	Fukomys_damarensis.DMR_v1.0.cdna.all.fa	547	547	yes	Hypothalamus	non-breeder	32523526	31537614	46.3
fukomys_mechowii	4	2.9yo	female	Single	ERR2928429	Fukomys_damarensis.DMR_v1.0.pep.all.fa	Fukomys_damarensis.DMR_v1.0.104.gtf.gz	Fukomys_damarensis.DMR_v1.0.cdna.all.fa	547	547	yes	Hypothalamus	non-breeder	26019033	24157380	44.6
fukomys_mechowii	5	2.6yo	male	Single	ERR2928424	Fukomys_damarensis.DMR_v1.0.pep.all.fa	Fukomys_damarensis.DMR_v1.0.104.gtf.gz	Fukomys_damarensis.DMR_v1.0.cdna.all.fa	547	547	yes	Hypothalamus	breeder	26412265	24845761	46.2
fukomys_mechowii	6	2.5yo	male	Single	ERR2928423	Fukomys_damarensis.DMR_v1.0.pep.all.fa	Fukomys_damarensis.DMR_v1.0.104.gtf.gz	Fukomys_damarensis.DMR_v1.0.cdna.all.fa	547	547	yes	Hypothalamus	breeder	27965451	26399894	43.4
fukomys_mechowii	7	3.4yo	female	Single	ERR2928419	Fukomys_damarensis.DMR_v1.0.pep.all.fa	Fukomys_damarensis.DMR_v1.0.104.gtf.gz	Fukomys_damarensis.DMR_v1.0.cdna.all.fa	547	547	yes	Hypothalamus	breeder	32319599	31290274	48.7
fukomys_mechowii	8	2.9yo	female	Single	ERR2928417	Fukomys_damarensis.DMR_v1.0.pep.all.fa	Fukomys_damarensis.DMR_v1.0.104.gtf.gz	Fukomys_damarensis.DMR_v1.0.cdna.all.fa	547	547	yes	Hypothalamus	breeder	22589276	21146274	42
microtus_ochrogaster	1	adult	male	Single	SRR13255798	Microtus_ochrogaster.MicOch1.0.pep.all.fa	Microtus_ochrogaster.MicOch1.0.104.gtf.gz	Microtus_ochrogaster.MicOch1.0.cdna.all.fa	NA	47	yes	Hypothalamus	NA	36124906	32371397	67.8
microtus_ochrogaster	2	adult	male	Single	SRR13255824	Microtus_ochrogaster.MicOch1.0.pep.all.fa	Microtus_ochrogaster.MicOch1.0.104.gtf.gz	Microtus_ochrogaster.MicOch1.0.cdna.all.fa	NA	47	yes	Hypothalamus	NA	48101606	47559222	62.9
microtus_ochrogaster	3	adult	male	Single	SRR13255827	Microtus_ochrogaster.MicOch1.0.pep.all.fa	Microtus_ochrogaster.MicOch1.0.104.gtf.gz	Microtus_ochrogaster.MicOch1.0.cdna.all.fa	NA	47	yes	Hypothalamus	NA	36865347	36560751	62.9
microtus_ochrogaster	4	adult	male	Single	SRR13255871	Microtus_ochrogaster.MicOch1.0.pep.all.fa	Microtus_ochrogaster.MicOch1.0.104.gtf.gz	Microtus_ochrogaster.MicOch1.0.cdna.all.fa	NA	47	yes	Hypothalamus	NA	34911279	33756181	65.9
microtus_ochrogaster	5	adult	male	Single	SRR13255875	Microtus_ochrogaster.MicOch1.0.pep.all.fa	Microtus_ochrogaster.MicOch1.0.104.gtf.gz	Microtus_ochrogaster.MicOch1.0.cdna.all.fa	NA	47	yes	Hypothalamus	NA	35159887	33686815	68
microtus_ochrogaster	6	adult	male	Single	SRR13255897	Microtus_ochrogaster.MicOch1.0.pep.all.fa	Microtus_ochrogaster.MicOch1.0.104.gtf.gz	Microtus_ochrogaster.MicOch1.0.cdna.all.fa	NA	47	yes	Hypothalamus	NA	33945993	30455185	63.5
microtus_ochrogaster	7	adult	male	Single	SRR13255903	Microtus_ochrogaster.MicOch1.0.pep.all.fa	Microtus_ochrogaster.MicOch1.0.104.gtf.gz	Microtus_ochrogaster.MicOch1.0.cdna.all.fa	NA	47	yes	Hypothalamus	NA	38322100	34879692	66.2
microtus_ochrogaster	8	adult	male	Single	SRR13255906	Microtus_ochrogaster.MicOch1.0.pep.all.fa	Microtus_ochrogaster.MicOch1.0.104.gtf.gz	Microtus_ochrogaster.MicOch1.0.cdna.all.fa	NA	47	yes	Hypothalamus	NA	43120068	41367120	67
bos_indicus	1	post	unknown	Paired	SRR6798308	Bos_taurus.ARS-UCD1.2.pep.all.fa	Bos_taurus.ARS-UCD1.2.104.gtf.gz	Bos_taurus.ARS-UCD1.2.cdna.all.fa	NA	548	yes	Hypothalamus	NA	34579225	32781408	75.9
bos_indicus	2	post	unknown	Paired	SRR6798310	Bos_taurus.ARS-UCD1.2.pep.all.fa	Bos_taurus.ARS-UCD1.2.104.gtf.gz	Bos_taurus.ARS-UCD1.2.cdna.all.fa	NA	548	yes	Hypothalamus	NA	41510773	38905343	77.9
bos_indicus	3	post	unknown	Paired	SRR6798312	Bos_taurus.ARS-UCD1.2.pep.all.fa	Bos_taurus.ARS-UCD1.2.104.gtf.gz	Bos_taurus.ARS-UCD1.2.cdna.all.fa	NA	548	yes	Hypothalamus	NA	34920425	32450524	76.3
bos_indicus	4	post	unknown	Paired	SRR6798314	Bos_taurus.ARS-UCD1.2.pep.all.fa	Bos_taurus.ARS-UCD1.2.104.gtf.gz	Bos_taurus.ARS-UCD1.2.cdna.all.fa	NA	548	yes	Hypothalamus	NA	36889182	32183379	77.6
bos_indicus	5	post	unknown	Paired	SRR6798316	Bos_taurus.ARS-UCD1.2.pep.all.fa	Bos_taurus.ARS-UCD1.2.104.gtf.gz	Bos_taurus.ARS-UCD1.2.cdna.all.fa	NA	548	yes	Hypothalamus	NA	36670506	32299473	76.8
bos_indicus	6	post	unknown	Paired	SRR6798318	Bos_taurus.ARS-UCD1.2.pep.all.fa	Bos_taurus.ARS-UCD1.2.104.gtf.gz	Bos_taurus.ARS-UCD1.2.cdna.all.fa	NA	548	yes	Hypothalamus	NA	18993179	17179178	76.7
peromyscus_maniculatus	1	adult	male	Paired	SRR5279360	Peromyscus_maniculatus_bairdii.HU_Pman_2.1.pep.all.fa	Peromyscus_maniculatus_bairdii.HU_Pman_2.1.104.gtf.gz	Peromyscus_maniculatus_bairdii.HU_Pman_2.1.cdna.all.fa	NA	NA	yes	Hypothalamus	promiscuous	25689340	25599406	43.6
peromyscus_maniculatus	2	adult	female	Paired	SRR5279359	Peromyscus_maniculatus_bairdii.HU_Pman_2.1.pep.all.fa	Peromyscus_maniculatus_bairdii.HU_Pman_2.1.104.gtf.gz	Peromyscus_maniculatus_bairdii.HU_Pman_2.1.cdna.all.fa	NA	NA	yes	Hypothalamus	promiscuous	24867624	24766956	41.6
peromyscus_maniculatus	3	adult	male	Paired	SRR5279358	Peromyscus_maniculatus_bairdii.HU_Pman_2.1.pep.all.fa	Peromyscus_maniculatus_bairdii.HU_Pman_2.1.104.gtf.gz	Peromyscus_maniculatus_bairdii.HU_Pman_2.1.cdna.all.fa	NA	NA	yes	Hypothalamus	promiscuous	22453750	22376567	41.5
peromyscus_maniculatus	4	adult	female	Paired	SRR5279356	Peromyscus_maniculatus_bairdii.HU_Pman_2.1.pep.all.fa	Peromyscus_maniculatus_bairdii.HU_Pman_2.1.104.gtf.gz	Peromyscus_maniculatus_bairdii.HU_Pman_2.1.cdna.all.fa	NA	NA	yes	Hypothalamus	promiscuous	54416650	54145353	43.7
peromyscus_polionotus	5	adult	male	Paired	SRR5279349	Peromyscus_maniculatus_bairdii.HU_Pman_2.1.pep.all.fa	Peromyscus_maniculatus_bairdii.HU_Pman_2.1.104.gtf.gz	Peromyscus_maniculatus_bairdii.HU_Pman_2.1.cdna.all.fa	NA	NA	yes	Hypothalamus	monogomous	19684126	19612110	34.2
peromyscus_polionotus	6	adult	male	Paired	SRR5279348	Peromyscus_maniculatus_bairdii.HU_Pman_2.1.pep.all.fa	Peromyscus_maniculatus_bairdii.HU_Pman_2.1.104.gtf.gz	Peromyscus_maniculatus_bairdii.HU_Pman_2.1.cdna.all.fa	NA	NA	yes	Hypothalamus	monogomous	19164211	19094168	34.2
peromyscus_polionotus	7	adult	female	Paired	SRR5279345	Peromyscus_maniculatus_bairdii.HU_Pman_2.1.pep.all.fa	Peromyscus_maniculatus_bairdii.HU_Pman_2.1.104.gtf.gz	Peromyscus_maniculatus_bairdii.HU_Pman_2.1.cdna.all.fa	NA	NA	yes	Hypothalamus	monogomous	7564179	7549398	44.7
peromyscus_polionotus	8	adult	female	Paired	SRR5279344	Peromyscus_maniculatus_bairdii.HU_Pman_2.1.pep.all.fa	Peromyscus_maniculatus_bairdii.HU_Pman_2.1.104.gtf.gz	Peromyscus_maniculatus_bairdii.HU_Pman_2.1.cdna.all.fa	NA	NA	yes	Hypothalamus	monogomous	17619888	17556613	40.3
sus_scrofa	1	180/adult	female	Paired	SRR11526905	Sus_scrofa.Sscrofa11.1.pep.all.fa	Sus_scrofa.Sscrofa11.1.104.gtf.gz	Sus_scrofa.Sscrofa11.1.cdna.all.fa	768	334	yes	Hypothalamus	NA	57298989	56981365	52.4
sus_scrofa	2	180/adult	female	Paired	SRR11526906	Sus_scrofa.Sscrofa11.1.pep.all.fa	Sus_scrofa.Sscrofa11.1.104.gtf.gz	Sus_scrofa.Sscrofa11.1.cdna.all.fa	768	334	yes	Hypothalamus	NA	47277705	46973005	36.3
sus_scrofa	3	180/adult	female	Paired	SRR11526907	Sus_scrofa.Sscrofa11.1.pep.all.fa	Sus_scrofa.Sscrofa11.1.104.gtf.gz	Sus_scrofa.Sscrofa11.1.cdna.all.fa	768	334	yes	Hypothalamus	NA	49078934	48775074	33.7
sus_scrofa	4	300/adult	female	Paired	SRR11526952	Sus_scrofa.Sscrofa11.1.pep.all.fa	Sus_scrofa.Sscrofa11.1.104.gtf.gz	Sus_scrofa.Sscrofa11.1.cdna.all.fa	768	334	yes	Hypothalamus	NA	53342038	53163885	44.4
sus_scrofa	5	180/adult	female	Paired	SRR11526976	Sus_scrofa.Sscrofa11.1.pep.all.fa	Sus_scrofa.Sscrofa11.1.104.gtf.gz	Sus_scrofa.Sscrofa11.1.cdna.all.fa	768	334	yes	Hypothalamus	NA	57774134	57542300	47.6
sus_scrofa	6	180/adult	female	Paired	SRR11526977	Sus_scrofa.Sscrofa11.1.pep.all.fa	Sus_scrofa.Sscrofa11.1.104.gtf.gz	Sus_scrofa.Sscrofa11.1.cdna.all.fa	768	334	yes	Hypothalamus	NA	51016005	50067416	48.8
sus_scrofa	7	180/adult	female	Paired	SRR11526978	Sus_scrofa.Sscrofa11.1.pep.all.fa	Sus_scrofa.Sscrofa11.1.104.gtf.gz	Sus_scrofa.Sscrofa11.1.cdna.all.fa	768	334	yes	Hypothalamus	NA	50864454	50125972	47
sus_scrofa	8	300/adult	female	Paired	SRR11527019	Sus_scrofa.Sscrofa11.1.pep.all.fa	Sus_scrofa.Sscrofa11.1.104.gtf.gz	Sus_scrofa.Sscrofa11.1.cdna.all.fa	768	334	yes	Hypothalamus	NA	55037403	54679763	47.7
ovis_ares	1	3yo	female	Paired	SRR10767115	Ovis_aries_rambouillet.Oar_rambouillet_v1.0.pep.all.fa	Ovis_aries_rambouillet.Oar_rambouillet_v1.0.104.gtf.gz	Ovis_aries_rambouillet.Oar_rambouillet_v1.0.pep.cdna.fa	914	548	yes	Hypothalamus	NA	48802911	47945690	37.1
ovis_ares	2	3yo	female	Paired	SRR10767118	Ovis_aries_rambouillet.Oar_rambouillet_v1.0.pep.all.fa	Ovis_aries_rambouillet.Oar_rambouillet_v1.0.104.gtf.gz	Ovis_aries_rambouillet.Oar_rambouillet_v1.0.pep.cdna.fa	914	548	yes	Hypothalamus	NA	42825184	42081337	39.3
ovis_ares	3	3yo	female	Paired	SRR10767121	Ovis_aries_rambouillet.Oar_rambouillet_v1.0.pep.all.fa	Ovis_aries_rambouillet.Oar_rambouillet_v1.0.104.gtf.gz	Ovis_aries_rambouillet.Oar_rambouillet_v1.0.pep.cdna.fa	914	548	yes	Hypothalamus	NA	45137839	44303906	42
ovis_ares	4	3yo	female	Paired	SRR10767125	Ovis_aries_rambouillet.Oar_rambouillet_v1.0.pep.all.fa	Ovis_aries_rambouillet.Oar_rambouillet_v1.0.104.gtf.gz	Ovis_aries_rambouillet.Oar_rambouillet_v1.0.pep.cdna.fa	914	548	yes	Hypothalamus	NA	41712898	41176769	38
ovis_ares	5	3yo	female	Paired	SRR10767128	Ovis_aries_rambouillet.Oar_rambouillet_v1.0.pep.all.fa	Ovis_aries_rambouillet.Oar_rambouillet_v1.0.104.gtf.gz	Ovis_aries_rambouillet.Oar_rambouillet_v1.0.pep.cdna.fa	914	548	yes	Hypothalamus	NA	48001155	47042493	37.4
ovis_ares	6	3yo	female	Paired	SRR10767131	Ovis_aries_rambouillet.Oar_rambouillet_v1.0.pep.all.fa	Ovis_aries_rambouillet.Oar_rambouillet_v1.0.104.gtf.gz	Ovis_aries_rambouillet.Oar_rambouillet_v1.0.pep.cdna.fa	914	548	yes	Hypothalamus	NA	42590062	41998592	33.1
ovis_ares	7	3yo	female	Paired	SRR10767134	Ovis_aries_rambouillet.Oar_rambouillet_v1.0.pep.all.fa	Ovis_aries_rambouillet.Oar_rambouillet_v1.0.104.gtf.gz	Ovis_aries_rambouillet.Oar_rambouillet_v1.0.pep.cdna.fa	914	548	yes	Hypothalamus	NA	50026951	48808120	40.3
capra_hircus	1	post	female	Paired	SRR3879744	Capra_hircus.ARS1.pep.all.fa	Capra_hircus.ARS1.104.gtf.gz	Capra_hircus.ARS1.cdna.all.fa	685	406	yes	Hypothalamus	NA	66533457	66061851	36.2
capra_hircus	2	post	female	Paired	SRR3879745	Capra_hircus.ARS1.pep.all.fa	Capra_hircus.ARS1.104.gtf.gz	Capra_hircus.ARS1.cdna.all.fa	685	406	yes	Hypothalamus	NA	66785139	66374810	35.7
capra_hircus	3	post	female	Paired	SRR3879746	Capra_hircus.ARS1.pep.all.fa	Capra_hircus.ARS1.104.gtf.gz	Capra_hircus.ARS1.cdna.all.fa	685	406	yes	Hypothalamus	NA	55700349	55216123	33.7
mus_musculus	1	3yo	male	Single	ERR1709728	Mus_musculus.GRCm39.pep.all.fa	Mus_musculus.GRCm39.104.gtf.gz	Mus_musculus.GRCm39.cdna.all.fa.gz	42	42	yes	Hypothalamus	NA	31435728	29450132	44
mus_musculus	2	3yo	male	Single	ERR1709727	Mus_musculus.GRCm39.pep.all.fa	Mus_musculus.GRCm39.104.gtf.gz	Mus_musculus.GRCm39.cdna.all.fa.gz	42	42	yes	Hypothalamus	NA	49802203	46715140	44.2
mus_musculus	3	3yo	female	Single	ERR1709726	Mus_musculus.GRCm39.pep.all.fa	Mus_musculus.GRCm39.104.gtf.gz	Mus_musculus.GRCm39.cdna.all.fa.gz	42	42	yes	Hypothalamus	NA	68923813	64753902	46.2
mus_musculus	4	3yo	female	Single	ERR1709725	Mus_musculus.GRCm39.pep.all.fa	Mus_musculus.GRCm39.104.gtf.gz	Mus_musculus.GRCm39.cdna.all.fa.gz	42	42	yes	Hypothalamus	NA	33430096	31789154	44.9
rattus_norvegicus	1	80	male	Paired	SRR1205288	Rattus_norvegicus.Rnor_6.0.pep.all.fa	Rattus_norvegicus.Rnor_6.0.104.gtf.gz	Rattus_norvegicus.Rnor_6.0.cdna.all.fa	70	90	yes	Hypothalamus	NA	15319046	15210649	73.5
rattus_norvegicus	2	80	male	Paired	SRR1205289	Rattus_norvegicus.Rnor_6.0.pep.all.fa	Rattus_norvegicus.Rnor_6.0.104.gtf.gz	Rattus_norvegicus.Rnor_6.0.cdna.all.fa	70	90	yes	Hypothalamus	NA	18944868	18825827	74.2
rattus_norvegicus	3	80	male	Paired	SRR1205290	Rattus_norvegicus.Rnor_6.0.pep.all.fa	Rattus_norvegicus.Rnor_6.0.104.gtf.gz	Rattus_norvegicus.Rnor_6.0.cdna.all.fa	70	90	yes	Hypothalamus	NA	15569331	15458428	74
rattus_norvegicus	4	80	male	Paired	SRR1205291	Rattus_norvegicus.Rnor_6.0.pep.all.fa	Rattus_norvegicus.Rnor_6.0.104.gtf.gz	Rattus_norvegicus.Rnor_6.0.cdna.all.fa	70	90	yes	Hypothalamus	NA	18034472	17909803	74
rattus_norvegicus	5	80	male	Paired	SRR1205292	Rattus_norvegicus.Rnor_6.0.pep.all.fa	Rattus_norvegicus.Rnor_6.0.104.gtf.gz	Rattus_norvegicus.Rnor_6.0.cdna.all.fa	70	90	yes	Hypothalamus	NA	15262985	15166408	73.8
rattus_norvegicus	6	80	male	Paired	SRR1205293	Rattus_norvegicus.Rnor_6.0.pep.all.fa	Rattus_norvegicus.Rnor_6.0.104.gtf.gz	Rattus_norvegicus.Rnor_6.0.cdna.all.fa	70	90	yes	Hypothalamus	NA	14369203	14267285	73.3
rattus_norvegicus	7	80	male	Paired	SRR1205294	Rattus_norvegicus.Rnor_6.0.pep.all.fa	Rattus_norvegicus.Rnor_6.0.104.gtf.gz	Rattus_norvegicus.Rnor_6.0.cdna.all.fa	70	90	yes	Hypothalamus	NA	14766035	14653576	73.5
